# The inducible response of the nematode *Caenorhabditis elegans* to members of its natural microbiome across development and adult life

**DOI:** 10.1101/554758

**Authors:** W Yang, C Petersen, B Pees, J Zimmermann, S Waschina, P Dirksen, P Rosenstiel, A Tholey, M Leippe, K Dierking, C Kaleta, H Schulenburg

## Abstract

The biology of all organisms is influenced by the associated community of microorganisms. In spite of its importance, it is usually not well understood how exactly this microbiome affects host functions and what are the underlying molecular processes. To rectify this knowledge gap, we took advantage of the nematode *C. elegans* as a tractable, experimental model system and assessed the inducible transcriptome response after colonization with members of its native microbiome. For this study, we focused on two isolates of the genus *Ochrobactrum*. These bacteria are known to be abundant in the nematode’s microbiome and are capable of colonizing and persisting in the nematode gut, even under stressful conditions. The transcriptome response was assessed across development and three time points of adult life, using general and *C. elegans*-specific enrichment analyses to identify affected functions. Our assessment revealed an influence of the microbiome members on the nematode’s dietary response, development, fertility, immunity, and energy metabolism. This response is mainly regulated by a GATA transcription factor, most likely ELT-2, as indicated by the enrichment of (i) the GATA motif in the promoter regions of inducible genes and (ii) of ELT-2 targets among the differentially expressed genes. We compared our transcriptome results with a corresponding previously characterized proteome data set, highlighting a significant overlap in the differentially expressed genes and the affected functions. Our analysis further identified a core set of 86 genes that consistently responded to the microbiome members across development and adult life, including several C-type lectin-like genes and genes known to be involved in energy metabolism or fertility. We additionally assessed the consequences of induced gene expression with the help of metabolic network model analysis, using a previously established metabolic network for *C. elegans*. This analysis complemented the enrichment analyses by revealing an influence of the *Ochrobactrum* isolates on *C. elegans* energy metabolism and furthermore metabolism of specific amino acids, fatty acids, and also folate biosynthesis. Our findings highlight the multifaceted impact of naturally colonizing microbiome isolates on *C. elegans* life history and thereby provide a framework for further analysis of microbiome-mediated host functions.
