## Supplementary Table S4 for "The inducible response of the nematode *Caenorhabditis elegans* to members of its natural microbiome across development and adult life"

### Sheet: Supplementary Table S4
Number of active reactions per subsystem inferred through mapping of expression data to the genome-scale metabolic network of C. elegans. Each column correspond to one timepoint and strain. Hours indicate larval development time points, days time after L4.
Subsystem	MYb237_24h	MYb237_3days	MYb237_48h	MYb237_6h	MYb237_72h	MYb237_7days	MYb71_24h	MYb71_3days	MYb71_48h	MYb71_6h	MYb71_72h	MYb71_7days	OP50_24h	OP50_3days	OP50_48h	OP50_6h	OP50_72h	OP50_7days
Amino acid metabolism	147	99	180	140	135	88	139	109	180	140	125	88	150	106	178	136	125	88
Carbohydrate metabolism	68	93	88	47	92	86	70	92	88	47	91	86	73	94	90	39	96	86
Energy metabolism	5	6	6	1	6	6	5	6	6	1	6	6	5	6	6	1	6	6
Extracellular	10	10	9	10	10	10	10	10	9	10	10	10	10	10	9	10	10	10
Fructose and mannose metabolism	0	0	0	0	0	0	0	0	0	0	0	0	0	0	0	0	0	0
Glycan biosynthesis and metabolism	2	26	26	2	26	26	2	26	26	2	26	26	2	26	26	2	26	26
Lipid metabolism	236	209	237	223	227	196	233	204	237	223	227	196	136	209	238	216	226	196
Metabolism of cofactors and vitamins	33	60	58	18	56	56	31	59	58	18	56	56	35	59	58	18	56	56
Metabolism of other amino acids	17	11	18	18	10	10	17	15	18	18	10	10	20	13	18	18	10	10
methylglyoxal degradation	0	0	0	0	0	0	0	0	0	0	0	0	0	0	0	0	0	0
miscellaneous	19	23	25	13	22	23	19	24	25	13	22	23	19	23	25	14	22	23
Mitochondrial	29	55	68	26	52	54	28	54	68	26	54	54	28	55	68	27	54	54
Nucleotide metabolism	75	102	124	95	107	98	79	104	124	95	104	98	75	102	123	96	106	98
sorbitol degradation	0	0	0	0	0	0	0	0	0	0	0	0	0	0	0	0	0	0
Sulfur metabolism	0	0	0	0	0	0	0	0	0	0	0	0	0	0	0	0	0	0
Thiamin metabolism	0	1	1	0	1	1	0	1	1	0	1	1	0	1	1	0	1	1
Transport	28	52	64	26	49	50	27	51	64	26	51	50	27	52	64	26	51	50
Transport,	0	0	0	0	0	0	0	0	0	0	0	0	0	0	0	0	0	0
Transport Extracellular	48	41	45	46	43	39	44	41	45	46	43	39	46	41	46	46	43	39
Transport Nuclear	10	17	18	14	19	16	10	17	18	14	20	16	10	17	18	14	23	16
Vitamin B6 metabolism	0	1	1	0	1	1	0	1	1	0	1	1	0	1	1	0	1	1
