## Supplementary Table S5 for "The inducible response of the nematode *Caenorhabditis elegans* to members of its natural microbiome across development and adult life"

### Sheet: Supplementary Table S5
Number of active reactions per subsystem inferred through mapping of expression data to the genome-scale metabolic network of C. elegans. Each column correspond to one timepoint and strain. Hours indicate larval development time points, days time after L4.
Subsystem	MYb237_24h	MYb237_3days	MYb237_48h	MYb237_6h	MYb237_72h	MYb237_7days	MYb71_24h	MYb71_3days	MYb71_48h	MYb71_6h	MYb71_72h	MYb71_7days	OP50_24h	OP50_3days	OP50_48h	OP50_6h	OP50_72h	OP50_7days
2-ketoglutarate dehydrogenase complex	0	0	0	0	0	0	0	0	0	0	0	0	0	0	0	0	0	0
2-oxobutanoate degradation	0	0	0	0	0	0	0	0	0	0	0	0	0	0	0	0	0	0
5-aminoimidazole ribonucleotide biosynthesis	5	0	5	0	0	0	5	0	5	0	0	0	5	0	5	0	0	0
acetoacetate degradation (to acetyl CoA)	4	5	5	4	4	4	4	5	5	4	4	4	5	5	5	2	5	4
acetyl-CoA biosynthesis (from pyruvate)	0	0	0	0	0	0	0	0	0	0	0	0	0	0	0	0	0	0
acetyl-CoA conversions	0	1	1	0	1	1	0	1	1	0	1	1	0	1	1	0	1	1
acyl carrier protein metabolism	3	3	3	0	3	3	3	3	3	0	3	3	3	3	3	0	3	3
acyl-CoA conversion	9	10	9	10	9	10	10	9	9	10	10	10	6	10	9	9	9	10
acyl-CoA hydrolysis	7	3	7	7	7	3	7	3	7	7	7	3	7	3	7	7	7	3
aerobic respiration	19	0	0	0	0	0	19	0	0	0	0	0	19	0	0	0	0	0
ala,asp,glu metabolism	38	34	40	38	37	29	38	34	40	38	37	29	41	34	40	37	37	29
Alanine and aspartate metabolism	0	0	0	0	0	0	0	0	0	0	0	0	0	0	0	0	0	0
amino sugar and nucleotide sugar metabolism	7	10	10	4	10	10	7	10	10	4	10	10	7	10	10	0	10	10
Arahidonic acid metabolism	0	0	0	0	0	0	0	0	0	0	0	0	0	0	0	0	0	0
arginine and proline metabolism	25	17	22	24	13	17	25	17	22	24	13	17	25	17	22	19	13	17
arsenate detoxification (glutaredoxin)	0	0	0	0	0	0	0	0	0	0	0	0	0	0	0	0	0	0
ATP biosynthesis	1	0	0	0	0	0	1	0	0	0	0	0	1	0	0	0	0	0
beta-alanine betaine biosynthesis	0	0	0	0	0	0	0	0	0	0	0	0	0	0	0	0	0	0
beta-alanine biosynthesis	0	0	0	0	0	0	0	0	0	0	0	0	0	0	0	0	0	0
branched-chain alpha-keto acid dehydrogenase complex (for 2-keto-3-methylvalerate)	8	0	8	8	1	0	8	5	8	8	4	0	8	1	8	8	1	0
branched-chain alpha-keto acid dehydrogenase complex (for 2-oxoisovalerate)	5	0	5	5	1	0	5	2	5	5	1	0	5	1	5	5	1	0
branched-chain alpha-keto acid dehydrogenase complex (for 4-methyl-2-oxopentanoate))	8	0	8	8	4	0	8	5	8	8	1	0	8	4	8	8	4	0
chitin degradation	0	0	0	0	0	0	0	0	0	0	0	0	0	0	0	0	0	0
chondroitin and dermatan biosynthesis	0	0	0	0	0	0	0	0	0	0	0	0	0	0	0	0	0	0
Chondroitin sulfate degradation	0	0	0	0	0	0	0	0	0	0	0	0	0	0	0	0	0	0
cobinamide metabolism	0	0	0	0	0	0	0	0	0	0	0	0	0	0	0	0	0	0
coenzyme A biosynthesis	3	3	3	0	3	3	3	3	3	0	3	3	3	3	3	0	3	3
Core modifications of N-Glycans	0	0	0	0	0	0	0	0	0	0	0	0	0	0	0	0	0	0
cysteine and methionine metabolism	17	7	18	18	12	14	17	7	18	18	5	14	20	14	18	20	12	14
epoxysqualene biosynthesis	0	0	0	0	0	0	0	0	0	0	0	0	0	0	0	0	0	0
ethanol degradation	4	3	5	4	5	3	4	3	5	4	5	3	4	3	5	3	5	3
Exchange	20	19	18	20	19	19	20	19	18	20	19	19	20	19	18	20	19	19
fatty acid activation	1	1	1	1	1	1	1	1	1	1	1	1	1	1	1	1	1	1
fatty acid biosynthesis	85	69	78	84	78	69	84	69	78	84	78	69	24	69	79	83	78	69
fatty acid degradation	496	414	462	468	436	378	487	409	462	468	436	378	283	414	462	465	436	378
Fatty acid Elongation	141	137	141	133	129	125	141	137	141	133	129	125	106	137	141	131	129	125
Fatty acid oxidation	0	0	0	0	0	0	0	0	0	0	0	0	0	0	0	0	0	0
ferrocytochrome pathway	0	0	0	0	0	0	0	0	0	0	0	0	0	0	0	0	0	0
flavin biosynthesis (mammalian)	2	2	2	0	2	2	0	2	2	0	2	2	2	2	2	0	2	2
flavoprotein pathway	0	1	1	0	1	1	0	1	1	0	1	1	0	1	1	0	1	1
folate biosynthesis	19	19	20	7	15	23	19	19	20	7	15	23	23	19	20	10	15	23
fructose and mannose metabolism	3	3	3	0	3	3	3	3	3	0	3	3	3	3	3	0	3	3
Fructose and mannose metabolism	0	0	0	0	0	0	0	0	0	0	0	0	0	0	0	0	0	0
galactose degradation	3	6	6	2	6	6	3	6	6	2	6	6	5	6	6	2	6	6
galactose metabolism	0	0	0	0	0	0	0	0	0	0	0	0	0	0	0	0	0	0
gamma-glutamyl cycle	8	3	8	8	4	3	8	5	8	8	3	3	8	4	8	8	3	3
glutathione metabolism	32	22	33	32	20	15	32	30	33	32	18	15	35	26	33	32	18	15
glycerol degradation	9	9	10	7	9	10	9	9	10	7	9	10	9	9	10	6	9	10
glycerolipid metabolism	5	7	5	5	7	8	5	7	5	5	7	8	5	7	5	3	7	8
glycerophospholipid metabolism	31	24	30	31	28	25	31	24	30	31	28	25	35	24	30	31	28	25
glycoaminoglycan-protein linkage region biosynthesis	0	0	0	0	0	0	0	0	0	0	0	0	0	0	0	0	0	0
glycolysis and gluconeogenesis	12	20	20	15	17	19	14	19	20	15	18	19	15	20	21	17	20	19
glyoxylate cycle	15	13	15	13	15	10	15	13	15	13	15	10	15	13	15	11	15	10
gly,ser,thr metabolism	32	20	31	25	25	21	32	20	31	25	25	21	33	20	31	23	23	21
Heparan sulfate degradation	0	0	0	0	0	0	0	0	0	0	0	0	0	0	0	0	0	0
histidine metabolism	4	0	4	4	4	0	0	0	4	4	4	0	0	0	4	4	4	0
<i>N</i>-acetylglucosamine degradation	2	3	3	1	3	3	2	3	3	1	3	3	2	3	3	0	3	3
inosine-5&apos;-phosphate biosynthesis	5	0	5	0	0	0	5	0	5	0	0	0	5	0	5	0	0	0
inositol phosphate metabolism	30	36	33	12	36	43	30	36	33	12	36	43	30	36	33	12	36	43
Kreatan sulfate degradation	1	1	1	1	1	1	1	1	1	1	1	1	1	1	1	1	1	1
L-ascorbate biosynthesis	0	0	0	0	0	0	0	0	0	0	0	0	0	0	0	0	0	0
lipoic acid metabolism	0	0	0	0	0	0	0	0	0	0	0	0	0	0	0	0	0	0
lysine degradation	7	20	23	8	22	19	8	20	23	8	20	19	8	20	21	5	20	19
lysine metabolism	6	3	19	8	12	3	5	3	19	8	3	3	6	3	14	8	3	3
methylglyoxal degradation	0	0	0	0	0	0	0	0	0	0	0	0	0	0	0	0	0	0
miscellaneous	5	1	5	5	5	1	5	1	5	5	5	1	5	1	5	5	5	1
Mitochondrial	35	63	80	32	62	65	34	62	80	32	64	65	34	63	80	33	64	65
molybdenum cofactor biosynthesis	0	7	7	0	7	7	0	7	7	0	7	7	0	7	7	0	7	7
NAD Metabolism	29	29	29	29	29	27	29	28	29	29	29	27	27	28	29	25	29	27
Needed Glycerolipid metabolsim	1	1	1	1	2	1	1	1	1	1	1	1	1	1	1	1	1	1
N-glycan biosynthesis	0	37	37	0	37	37	0	37	37	0	37	37	0	37	37	0	37	37
N-Glycan Degradation	0	0	0	0	0	0	0	0	0	0	0	0	0	0	0	0	0	0
N-methyltransferases	0	0	1	1	0	0	0	0	1	1	0	0	1	0	1	1	0	0
Nucleotide interconversion	11	1	1	10	11	1	11	1	1	10	11	1	11	1	1	10	11	1
O-glycan synthesis	6	6	6	6	6	6	6	6	6	6	6	6	6	6	6	6	6	6
Oxidative Phosphorylation	13	0	0	0	0	0	13	0	0	0	0	0	13	0	0	0	0	0
oxidization of an electron acceptor	2	2	0	0	0	2	2	2	0	0	0	2	2	2	0	0	0	2
Pentose and Glucuronate Interconversions	0	0	0	0	0	0	0	0	0	0	0	0	0	0	0	0	0	0
pentose phosphate pathway	1	2	3	5	2	1	2	2	3	5	2	1	1	3	4	2	3	1
phenylalanine degradation	13	3	13	13	13	8	13	8	13	13	13	8	13	8	13	13	13	8
Phosphatidylinositol phosphate metabolism	0	0	0	0	0	0	0	0	0	0	0	0	0	0	0	0	0	0
phospholipases	18	17	18	15	17	17	18	17	18	15	17	17	18	17	18	15	17	17
protein-amino acid pathway	0	1	1	0	1	1	0	1	1	0	1	1	0	1	1	0	1	1
PRPP biosynthesis	0	0	0	0	0	0	0	0	0	0	0	0	0	0	0	0	0	0
purine and pyrimidine metabolism	32	41	49	42	38	37	34	41	49	42	39	37	32	41	49	44	38	37
purine metabolism	80	114	140	123	138	106	85	115	140	123	135	106	80	114	140	123	136	106
pyrimidine metabolism	35	69	65	51	64	69	38	70	65	51	63	69	35	69	64	53	65	69
pyruvate fermentation to lactate	0	0	0	0	0	0	0	0	0	0	0	0	0	0	0	0	0	0
removal of superoxide radicals	14	15	15	14	15	15	14	15	15	14	15	15	14	15	15	14	15	15
required reactions	0	1	1	0	1	1	0	1	1	0	1	1	0	1	1	0	1	1
retinol biosynthesis	0	0	0	0	0	0	0	0	0	0	0	0	0	0	0	0	0	0
selenocysteine metabolism	0	0	0	0	0	0	0	0	0	0	0	0	0	0	0	0	0	0
sitosterol metabolsim	0	0	0	0	0	0	0	0	0	0	0	0	0	0	0	0	0	0
sorbitol degradation	0	0	0	0	0	0	0	0	0	0	0	0	0	0	0	0	0	0
sphingolipid metabolism	5	19	19	5	19	19	5	19	19	5	19	19	5	19	19	0	19	19
Starch and Sucrose Metabolism	11	24	19	1	24	19	11	24	19	1	24	19	11	24	19	1	24	19
sulfate activation for sulfonation	2	2	2	0	2	2	2	2	2	0	2	2	2	2	2	0	2	2
sulfite oxidation	0	0	0	0	0	0	0	0	0	0	0	0	0	0	0	0	0	0
Sulfur metabolism	0	0	0	0	0	0	0	0	0	0	0	0	0	0	0	0	0	0
superpathway of glycolysis,pyruvate dehydrogenase,TCA,and glyoxylate bypass	3	2	4	3	4	2	3	2	4	3	4	2	3	2	4	2	4	2
TCA cycle	27	26	25	22	29	22	27	26	25	22	21	22	27	26	25	20	24	22
Terpenoid backbone biosynthesis	9	14	14	9	14	10	9	14	14	9	14	10	9	14	14	6	14	10
Thiamin metabolism	0	1	1	0	1	1	0	1	1	0	1	1	0	1	1	0	1	1
thioredoxin pathway	6	6	5	0	3	6	6	6	5	0	3	6	4	6	5	0	3	6
thymine degradation	0	0	0	0	0	0	0	0	0	0	0	0	0	0	0	0	0	0
Transport	34	56	72	32	55	57	33	55	72	32	57	57	33	56	72	32	57	57
Transport,	0	0	0	0	0	0	0	0	0	0	0	0	0	0	0	0	0	0
Transport Extracellular	67	55	59	65	57	49	63	55	59	65	57	49	64	55	62	65	57	49
Transport Nuclear	10	17	18	14	19	16	10	17	18	14	20	16	10	17	18	14	23	16
triphosphate pathway	2	5	5	2	5	5	2	5	5	2	5	5	2	5	5	2	5	5
tryptophan metabolism	30	14	36	31	17	14	21	14	36	31	14	14	35	14	33	35	14	14
tyrosinen metabolism	14	9	19	11	17	11	14	9	19	11	17	11	14	9	19	11	17	11
ubiquinone-9 biosynthesis	0	16	16	0	16	16	0	16	16	0	16	16	0	16	16	0	16	16
uridine-5&apos;-phosphate biosynthesis	1	1	0	0	1	1	1	1	0	0	1	1	1	1	0	0	1	1
val,leu,ile degradation	70	76	78	70	93	33	70	82	78	70	93	33	71	67	79	63	92	33
vitamin B12	0	0	0	0	0	0	0	0	0	0	0	0	0	0	0	0	0	0
Vitamin B6 metabolism	0	1	1	0	1	1	0	1	1	0	1	1	0	1	1	0	1	1
