## Supplementary Table S6 for "The inducible response of the nematode *Caenorhabditis elegans* to members of its natural microbiome across development and adult life"

### Sheet: Supplementary Table S6
Inference of enzymes that are key mediators of the response to microbial colonization. The first four columns indicate average MTA scores for the corresponding
transition inferred from transcriptomic and proteomic data. The next three columns derive an aggregated score for the individual and finally the overall transition.
The last column indicates whether the gene has been found as key mediator in the transcriptomic and proteomic data independently (only those are considered).
Gene	Average MTA rank score (Myb → OP50)		Average MTA rank score (OP50 → Myb)		Weighted score		Overall score	MTA score in both datasets?
	Expression	Proteome	Expression	Proteome	Myb → OP50	OP50 → Myb	Myb → OP50
R07H5.8	0.00810398	0.100973	0.0460329	0.833333	-0.899823	0.899823	-1.79965	TRUE
F09F7.4	0.00757847	0	0.149055	0	-0.413547	0.413547	-0.827093	FALSE
R102.4	0	0	0.0872075	0	-0.262855	0.262855	-0.52571	FALSE
idh-2	0.00949949	0	0.0988697	0	-0.253226	0.253226	-0.506451	FALSE
F08F3.4	0.00115619	0	0.0849772	0	-0.250682	0.250682	-0.501364	FALSE
T25B9.1	0.00115619	0	0.0849772	0	-0.250682	0.250682	-0.501364	FALSE
C05C10.3	0.0206464	0.0555556	0.146662	0	-0.234293	0.234293	-0.468585	TRUE
C28H8.11	0	0	0.0677058	0	-0.204074	0.204074	-0.408149	FALSE
Y71D11A.3	0	0	0.0677058	0	-0.204074	0.204074	-0.408149	FALSE
alh-10	0	0	0.0677058	0	-0.204074	0.204074	-0.408149	FALSE
F54D5.7	0	0	0.0621557	0	-0.187346	0.187346	-0.374691	FALSE
C15H9.7	0.00532463	0	0.0588846	0	-0.152385	0.152385	-0.304771	FALSE
D2024.2	0.00532463	0	0.0588846	0	-0.152385	0.152385	-0.304771	FALSE
K06A4.5	0.00532463	0	0.0588846	0	-0.152385	0.152385	-0.304771	FALSE
R07B7.5	0.00532463	0	0.0588846	0	-0.152385	0.152385	-0.304771	FALSE
idh-1	0.00777676	0	0.0622994	0	-0.151119	0.151119	-0.302238	FALSE
ZK795.1	0.0119439	0	0.0676378	0	-0.147565	0.147565	-0.295131	FALSE
C04C3.3	0.00511368	0	0.0503153	0	-0.127551	0.127551	-0.255102	FALSE
C30H6.7	0.00511368	0	0.0503153	0	-0.127551	0.127551	-0.255102	FALSE
F23B12.5	0.00511368	0	0.0503153	0	-0.127551	0.127551	-0.255102	FALSE
T05H10.6	0.00511368	0	0.0503153	0	-0.127551	0.127551	-0.255102	FALSE
F53A2.7	0	0	0.0308785	0	-0.0930719	0.0930719	-0.186144	FALSE
K10C2.4	0	0	0.0307007	0	-0.092536	0.092536	-0.185072	FALSE
gst-42	0	0	0.0307007	0	-0.092536	0.092536	-0.185072	FALSE
hgo-1	0	0	0.0306327	0	-0.0923311	0.0923311	-0.184662	FALSE
alg-1	0.00196015	0	0.0326263	0	-0.0890996	0.0890996	-0.178199	FALSE
H13N06.4	0.0021373	0	0.0326866	0	-0.0884465	0.0884465	-0.176893	FALSE
F58F12.1	0.00579153	0	0.0380867	0	-0.0874968	0.0874968	-0.174994	FALSE
vha-10	0.00579153	0	0.0380867	0	-0.0874968	0.0874968	-0.174994	FALSE
vha-11	0.00579153	0	0.0380867	0	-0.0874968	0.0874968	-0.174994	FALSE
vha-13	0.00579153	0	0.0380867	0	-0.0874968	0.0874968	-0.174994	FALSE
vha-14	0.00579153	0	0.0380867	0	-0.0874968	0.0874968	-0.174994	FALSE
vha-16	0.00579153	0	0.0380867	0	-0.0874968	0.0874968	-0.174994	FALSE
vha-17	0.00579153	0	0.0380867	0	-0.0874968	0.0874968	-0.174994	FALSE
vha-18	0.00579153	0	0.0380867	0	-0.0874968	0.0874968	-0.174994	FALSE
vha-19	0.00579153	0	0.0380867	0	-0.0874968	0.0874968	-0.174994	FALSE
vha-2	0.00579153	0	0.0380867	0	-0.0874968	0.0874968	-0.174994	FALSE
vha-5	0.00579153	0	0.0380867	0	-0.0874968	0.0874968	-0.174994	FALSE
vha-8	0.00579153	0	0.0380867	0	-0.0874968	0.0874968	-0.174994	FALSE
vha-9	0.00579153	0	0.0380867	0	-0.0874968	0.0874968	-0.174994	FALSE
ZK669.4	0	0	0.0276274	0	-0.0832726	0.0832726	-0.166545	FALSE
idha-1	0.0401869	0	0.0899256	0	-0.081605	0.081605	-0.16321	FALSE
M110.7	0.00377264	0	0.032564	0	-0.0803679	0.0803679	-0.160736	FALSE
K08E3.5	0.0486249	0	0.102538	0	-0.0798425	0.0798425	-0.159685	FALSE
hpd-1	0	0	0.0262944	0	-0.0792548	0.0792548	-0.15851	FALSE
M176.2	0.00986916	0.00364964	0.0214518	0.0555556	-0.0775467	0.0775467	-0.155093	TRUE
B0432.4	0.00176056	0	0.0282159	0	-0.0767472	0.0767472	-0.153494	FALSE
K02F3.2	0	0	0.0235271	0	-0.0709139	0.0709139	-0.141828	FALSE
F23H11.3	0.00993475	0	0.0389724	0	-0.0706351	0.0706351	-0.14127	FALSE
F47B10.1	0.00993475	0	0.0389724	0	-0.0706351	0.0706351	-0.14127	FALSE
Y46G5A.31	0.0414933	0	0.0870583	0	-0.0668043	0.0668043	-0.133609	FALSE
T04A8.7	0.0423107	0	0.0881465	0	-0.0662309	0.0662309	-0.132462	FALSE
M106.4	0	0	0.0209379	0	-0.0631097	0.0631097	-0.126219	FALSE
mmcm-1	0.00807893	0	0.0326443	0	-0.0603099	0.0603099	-0.12062	FALSE
bca-1	0	0.00486618	0.0231568	0	-0.0601241	0.0601241	-0.120248	FALSE
F14B4.2	0.00649914	0	0.0290343	0	-0.0568759	0.0568759	-0.113752	FALSE
prdx-3	0.0105232	0	0.0334395	0	-0.0511844	0.0511844	-0.102369	FALSE
alh-8	0.00441395	0	0.0235152	0	-0.0500703	0.0500703	-0.100141	FALSE
K01C8.1	0.000110902	0	0.0161148	0	-0.0480495	0.0480495	-0.096099	FALSE
B0491.5	0.0185166	0	0.0448239	0	-0.0478171	0.0478171	-0.0956343	FALSE
C16A3.5	0.0185166	0	0.0448239	0	-0.0478171	0.0478171	-0.0956343	FALSE
C18E9.4	0.0185166	0	0.0448239	0	-0.0478171	0.0478171	-0.0956343	FALSE
C33A12.1	0.0185166	0	0.0448239	0	-0.0478171	0.0478171	-0.0956343	FALSE
C34B2.8	0.0185166	0	0.0448239	0	-0.0478171	0.0478171	-0.0956343	FALSE
C50B8.3	0.0185166	0	0.0448239	0	-0.0478171	0.0478171	-0.0956343	FALSE
D2030.4	0.0185166	0	0.0448239	0	-0.0478171	0.0478171	-0.0956343	FALSE
F16B4.6	0.0185166	0	0.0448239	0	-0.0478171	0.0478171	-0.0956343	FALSE
F44G4.2	0.0185166	0	0.0448239	0	-0.0478171	0.0478171	-0.0956343	FALSE
F53F4.10	0.0185166	0	0.0448239	0	-0.0478171	0.0478171	-0.0956343	FALSE
F59C6.5	0.0185166	0	0.0448239	0	-0.0478171	0.0478171	-0.0956343	FALSE
ND1	0.0185166	0	0.0448239	0	-0.0478171	0.0478171	-0.0956343	FALSE
ND2	0.0185166	0	0.0448239	0	-0.0478171	0.0478171	-0.0956343	FALSE
ND3	0.0185166	0	0.0448239	0	-0.0478171	0.0478171	-0.0956343	FALSE
ND4	0.0185166	0	0.0448239	0	-0.0478171	0.0478171	-0.0956343	FALSE
ND4L	0.0185166	0	0.0448239	0	-0.0478171	0.0478171	-0.0956343	FALSE
ND5	0.0185166	0	0.0448239	0	-0.0478171	0.0478171	-0.0956343	FALSE
ND6	0.0185166	0	0.0448239	0	-0.0478171	0.0478171	-0.0956343	FALSE
T20H4.5	0.0185166	0	0.0448239	0	-0.0478171	0.0478171	-0.0956343	FALSE
W01A8.4	0.0185166	0	0.0448239	0	-0.0478171	0.0478171	-0.0956343	FALSE
Y53G8AL.2	0.0185166	0	0.0448239	0	-0.0478171	0.0478171	-0.0956343	FALSE
Y54F10AM.5	0.0185166	0	0.0448239	0	-0.0478171	0.0478171	-0.0956343	FALSE
Y56A3A.19	0.0185166	0	0.0448239	0	-0.0478171	0.0478171	-0.0956343	FALSE
Y63D3A.7	0.0185166	0	0.0448239	0	-0.0478171	0.0478171	-0.0956343	FALSE
Y71H2AM.4	0.0185166	0	0.0448239	0	-0.0478171	0.0478171	-0.0956343	FALSE
Y94H6A.8	0.0185166	0	0.0448239	0	-0.0478171	0.0478171	-0.0956343	FALSE
gas-1	0.0185166	0	0.0448239	0	-0.0478171	0.0478171	-0.0956343	FALSE
lpd-5	0.0185166	0	0.0448239	0	-0.0478171	0.0478171	-0.0956343	FALSE
nduf-2.2	0.0185166	0	0.0448239	0	-0.0478171	0.0478171	-0.0956343	FALSE
nduf-5	0.0185166	0	0.0448239	0	-0.0478171	0.0478171	-0.0956343	FALSE
nduf-6	0.0185166	0	0.0448239	0	-0.0478171	0.0478171	-0.0956343	FALSE
nduf-7	0.0185166	0	0.0448239	0	-0.0478171	0.0478171	-0.0956343	FALSE
nuo-1	0.0185166	0	0.0448239	0	-0.0478171	0.0478171	-0.0956343	FALSE
nuo-3	0.0185166	0	0.0448239	0	-0.0478171	0.0478171	-0.0956343	FALSE
nuo-4	0.0185166	0	0.0448239	0	-0.0478171	0.0478171	-0.0956343	FALSE
nuo-5	0.0185166	0	0.0448239	0	-0.0478171	0.0478171	-0.0956343	FALSE
R10H10.6	0	0	0.0154573	0	-0.0465904	0.0465904	-0.0931808	FALSE
F53C3.13	0	0	0.0147606	0	-0.0444903	0.0444903	-0.0889806	FALSE
K11G12.5	0.0109864	0	0.0315034	0	-0.0431651	0.0431651	-0.0863302	FALSE
C01G10.7	0	0	0.0140224	0	-0.0422655	0.0422655	-0.084531	FALSE
Y39E4A.3	0.0025226	0	0.0174707	0	-0.0407673	0.0407673	-0.0815346	FALSE
F27C8.1	0	0	0.0125218	0	-0.0377424	0.0377424	-0.0754848	FALSE
pck-1	0.0189056	0	0.0406414	0	-0.0333769	0.0333769	-0.0667538	FALSE
B0250.5	0.0013302	0.0166667	0.0235927	0	-0.0317093	0.0317093	-0.0634186	TRUE
ndk-1	0.00561249	0	0.0189194	0	-0.0305682	0.0305682	-0.0611363	FALSE
aldo-1	0	0	0.0100604	0	-0.0303233	0.0303233	-0.0606465	FALSE
dhod-1	0	0	0.00987706	0	-0.0297708	0.0297708	-0.0595415	FALSE
pyr-1	0	0	0.00987706	0	-0.0297708	0.0297708	-0.0595415	FALSE
umps-1	0	0	0.00975055	0	-0.0293895	0.0293895	-0.0587789	FALSE
W07E11.1	0.000377264	0	0.00950331	0	-0.0268658	0.0268658	-0.0537316	FALSE
W06H3.3	0	0	0.00846699	0	-0.0255206	0.0255206	-0.0510413	FALSE
C27A7.5	0.00547731	0	0.0165784	0	-0.0241493	0.0241493	-0.0482986	FALSE
fre-1	0	0	0.00788732	0	-0.0237734	0.0237734	-0.0475469	FALSE
alh-6	0.00285278	0	0.0120715	0	-0.0229371	0.0229371	-0.0458742	FALSE
R151.2	0.000391236	0	0.00794117	0	-0.0220914	0.0220914	-0.0441829	FALSE
C42C1.10	0	0	0.00710867	0	-0.0214265	0.0214265	-0.042853	FALSE
pcyt-1	0	0	0.00673157	0	-0.0202899	0.0202899	-0.0405797	FALSE
F52C9.3	0.013615	0.0109489	0.0347184	0	-0.0186989	0.0186989	-0.0373979	TRUE
6564.1	0.0136097	0	0.0273823	0	-0.0183771	0.0183771	-0.0367543	FALSE
fum-1	0.00258216	0	0.0100766	0	-0.0181999	0.0181999	-0.0363998	FALSE
gana-1	0	0	0.00603622	0	-0.018194	0.018194	-0.0363879	FALSE
flad-1	0.0117662	0	0.0242439	0	-0.0176079	0.0176079	-0.0352158	FALSE
dat-1	0.00358756	0	0.0111731	0	-0.0167653	0.0167653	-0.0335306	FALSE
trxr-2	0	0.0218978	0.019307	0	-0.0146632	0.0146632	-0.0293265	FALSE
rnr-1	0	0	0.00464789	0	-0.0140094	0.0140094	-0.0280187	FALSE
rnr-2	0	0	0.00464789	0	-0.0140094	0.0140094	-0.0280187	FALSE
F32D1.5	0.00142165	0	0.00664789	0	-0.0133359	0.0133359	-0.0266718	FALSE
C01B4.6	0.00716833	0	0.0155535	0	-0.0130887	0.0130887	-0.0261774	FALSE
tyr-4	0	0	0.004	0	-0.0120565	0.0120565	-0.0241131	FALSE
tkt-1	0	0.0252525	0.0200638	0	-0.0102756	0.0102756	-0.0205512	FALSE
COX1	0.0150853	0	0.0266799	0	-0.00930398	0.00930398	-0.018608	FALSE
COX2	0.0150853	0	0.0266799	0	-0.00930398	0.00930398	-0.018608	FALSE
COX3	0.0150853	0	0.0266799	0	-0.00930398	0.00930398	-0.018608	FALSE
F26E4.6	0.0150853	0	0.0266799	0	-0.00930398	0.00930398	-0.018608	FALSE
F29C4.2	0.0150853	0	0.0266799	0	-0.00930398	0.00930398	-0.018608	FALSE
F45H10.2	0.0150853	0	0.0266799	0	-0.00930398	0.00930398	-0.018608	FALSE
R07E4.3	0.0150853	0	0.0266799	0	-0.00930398	0.00930398	-0.018608	FALSE
T02H6.11	0.0150853	0	0.0266799	0	-0.00930398	0.00930398	-0.018608	FALSE
T27E9.2	0.0150853	0	0.0266799	0	-0.00930398	0.00930398	-0.018608	FALSE
W09C5.8	0.0150853	0	0.0266799	0	-0.00930398	0.00930398	-0.018608	FALSE
Y71H2AM.5	0.0150853	0	0.0266799	0	-0.00930398	0.00930398	-0.018608	FALSE
cco-1	0.0150853	0	0.0266799	0	-0.00930398	0.00930398	-0.018608	FALSE
cco-2	0.0150853	0	0.0266799	0	-0.00930398	0.00930398	-0.018608	FALSE
ctb-1	0.0150853	0	0.0266799	0	-0.00930398	0.00930398	-0.018608	FALSE
cyc-1	0.0150853	0	0.0266799	0	-0.00930398	0.00930398	-0.018608	FALSE
isp-1	0.0150853	0	0.0266799	0	-0.00930398	0.00930398	-0.018608	FALSE
tag-174	0.0150853	0	0.0266799	0	-0.00930398	0.00930398	-0.018608	FALSE
ucr-1	0.0150853	0	0.0266799	0	-0.00930398	0.00930398	-0.018608	FALSE
ucr-2.2	0.0150853	0	0.0266799	0	-0.00930398	0.00930398	-0.018608	FALSE
odc-1	0	0.013382	0.0118399	0	-0.00908516	0.00908516	-0.0181703	FALSE
Y17G7B.13	0	0.0145985	0.0125377	0	-0.0087698	0.0087698	-0.0175396	FALSE
F55A3.5	0.0124876	0	0.0223019	0	-0.00835399	0.00835399	-0.016708	FALSE
T22D1.3	0.00220601	0	0.00535644	0	-0.00574581	0.00574581	-0.0114916	FALSE
acdh-3	0.00343084	0	0.00716437	0	-0.00542126	0.00542126	-0.0108425	FALSE
unc-17	0	0	0.00172463	0	-0.00519828	0.00519828	-0.0103966	FALSE
unc-26	0.00761918	0	0.0131773	0	-0.00380112	0.00380112	-0.00760223	FALSE
ivd-1	0	0	0.0012212	0	-0.00368086	0.00368086	-0.00736172	FALSE
C13C4.4	0.00482316	0	0.00873584	0	-0.00359444	0.00359444	-0.00718887	FALSE
pld-1	0.00477308	0	0.0085484	0	-0.00326552	0.00326552	-0.00653104	FALSE
C32F10.8	0.00602623	0	0.0102016	0	-0.00234107	0.00234107	-0.00468213	FALSE
Y77E11A.2	0.212132	0	0.33177	0	0	0	0	FALSE
B0222.2	0	0	0	0	0	0	0	FALSE
B0222.3	0	0	0	0	0	0	0	FALSE
B0272.3	0	0	0	0	0	0	0	FALSE
B0303.3	0	0	0	0	0	0	0	FALSE
B0334.8	0	0	0	0	0	0	0	FALSE
B0365.1	0	0	0	0	0	0	0	FALSE
B0454.6	0	0	0	0	0	0	0	FALSE
B0478.3	0	0	0	0	0	0	0	FALSE
B0491.1	0	0	0	0	0	0	0	FALSE
B0524.2	0	0	0	0	0	0	0	FALSE
C01G6.1	0	0	0	0	0	0	0	FALSE
C03F11.3	0	0	0	0	0	0	0	FALSE
C03H5.4	0	0	0	0	0	0	0	FALSE
C05C10.1	0	0	0	0	0	0	0	FALSE
C05C10.4	0	0	0	0	0	0	0	FALSE
C05C8.7	0	0	0	0	0	0	0	FALSE
C05D2.3	0	0	0	0	0	0	0	FALSE
C06G3.5	0	0	0	0	0	0	0	FALSE
C07E3.9	0	0	0	0	0	0	0	FALSE
C08B6.14	0	0	0	0	0	0	0	FALSE
C09F9.3	0	0	0	0	0	0	0	FALSE
C10C5.3	0	0	0	0	0	0	0	FALSE
C10C5.4	0	0	0	0	0	0	0	FALSE
C10C5.5	0	0	0	0	0	0	0	FALSE
C11E4.1	0	0	0	0	0	0	0	FALSE
C11E4.2	0	0	0	0	0	0	0	FALSE
C12C8.2	0	0	0	0	0	0	0	FALSE
C13B9.2	0	0	0	0	0	0	0	FALSE
C14C10.1	0	0	0	0	0	0	0	FALSE
C14E2.2	0	0	0	0	0	0	0	FALSE
C14F11.1	0	0	0	0	0	0	0	FALSE
C15B12.1	0	0	0	0	0	0	0	FALSE
C17G1.7	0	0	0	0	0	0	0	FALSE
C27A12.9	0	0	0	0	0	0	0	FALSE
C27A2.4	0	0	0	0	0	0	0	FALSE
C29E4.10	0	0	0	0	0	0	0	FALSE
C30F12.7	0	0	0	0	0	0	0	FALSE
C31H1.5	0	0	0	0	0	0	0	FALSE
C31H2.4	0	0	0	0	0	0	0	FALSE
C32C4.2	0	0	0	0	0	0	0	FALSE
C33C12.3	0	0	0	0	0	0	0	FALSE
C33C12.8	0	0	0	0	0	0	0	FALSE
C33F10.12	0	0	0	0	0	0	0	FALSE
C34C6.4	0	0	0	0	0	0	0	FALSE
C34G6.4	0	0	0	0	0	0	0	FALSE
C37E2.1	0	0	0	0	0	0	0	FALSE
C38H2.2	0	0	0	0	0	0	0	FALSE
C39D10.3	0	0	0	0	0	0	0	FALSE
C44B7.6	0	0	0	0	0	0	0	FALSE
C44B7.7	0	0	0	0	0	0	0	FALSE
C44E4.3	0	0	0	0	0	0	0	FALSE
C46A5.4	0	0	0	0	0	0	0	FALSE
C47A10.5	0	0	0	0	0	0	0	FALSE
C47F8.4	0	0	0	0	0	0	0	FALSE
C48A7.2	0	0	0	0	0	0	0	FALSE
C48B4.1	0	0	0	0	0	0	0	FALSE
C48B4.4	0	0	0	0	0	0	0	FALSE
C50D2.2	0	0	0	0	0	0	0	FALSE
C50F4.2	0	0	0	0	0	0	0	FALSE
C53D5.5	0	0	0	0	0	0	0	FALSE
C54C8.5	0	0	0	0	0	0	0	FALSE
D1005.1	0	0	0	0	0	0	0	FALSE
D1009.1	0	0	0	0	0	0	0	FALSE
D1053.2	0	0	0	0	0	0	0	FALSE
D1054.1	0	0	0	0	0	0	0	FALSE
D2005.1	0	0	0	0	0	0	0	FALSE
D2023.5	0	0	0	0	0	0	0	FALSE
D2030.1	0	0	0	0	0	0	0	FALSE
D2085.6	0	0	0	0	0	0	0	FALSE
E03H4.12	0	0	0	0	0	0	0	FALSE
F01G4.5	0	0	0	0	0	0	0	FALSE
F01G4.6	0	0	0	0	0	0	0	FALSE
F07A11.2	0	0	0	0	0	0	0	FALSE
F07C3.7	0	0	0	0	0	0	0	FALSE
F08A8.2	0	0	0	0	0	0	0	FALSE
F08A8.3	0	0	0	0	0	0	0	FALSE
F08A8.4	0	0	0	0	0	0	0	FALSE
F09F3.5	0	0	0	0	0	0	0	FALSE
F09G2.3	0	0	0	0	0	0	0	FALSE
F11E6.1	0	0	0	0	0	0	0	FALSE
F11G11.9	0	0	0	0	0	0	0	FALSE
F12B6.1	0	0	0	0	0	0	0	FALSE
F13H8.9	0	0	0	0	0	0	0	FALSE
F17C11.7	0	0	0	0	0	0	0	FALSE
F18E2.1	0	0	0	0	0	0	0	FALSE
F18E3.7	0	0	0	0	0	0	0	FALSE
F20B6.3	0	0	0	0	0	0	0	FALSE
F20D1.9	0	0	0	0	0	0	0	FALSE
F22B3.4	0	0	0	0	0	0	0	FALSE
F23C8.5	0	0	0	0	0	0	0	FALSE
F23F1.6	0	0	0	0	0	0	0	FALSE
F25B5.6	0	0	0	0	0	0	0	FALSE
F25C8.1	0	0	0	0	0	0	0	FALSE
F26C11.1	0	0	0	0	0	0	0	FALSE
F26E4.12	0	0	0	0	0	0	0	FALSE
F27D4.1	0	0	0	0	0	0	0	FALSE
F27E11.1	0	0	0	0	0	0	0	FALSE
F27E11.2	0	0	0	0	0	0	0	FALSE
F27E5.1	0	0	0	0	0	0	0	FALSE
F28A10.7	0	0	0	0	0	0	0	FALSE
F28D1.9	0	0	0	0	0	0	0	FALSE
F30A10.3	0	0	0	0	0	0	0	FALSE
F30F8.2	0	0	0	0	0	0	0	FALSE
F32A5.2	0	0	0	0	0	0	0	FALSE
F32A5.5	0	0	0	0	0	0	0	FALSE
F32D8.12	0	0	0	0	0	0	0	FALSE
F33D11.9	0	0	0	0	0	0	0	FALSE
F35C11.5	0	0	0	0	0	0	0	FALSE
F35C12.2	0	0	0	0	0	0	0	FALSE
F35G12.2	0	0	0	0	0	0	0	FALSE
F35H12.4	0	0	0	0	0	0	0	FALSE
F38B2.4	0	0	0	0	0	0	0	FALSE
F40F8.1	0	0	0	0	0	0	0	FALSE
F40F9.9	0	0	0	0	0	0	0	FALSE
F41E6.5	0	0	0	0	0	0	0	FALSE
F44B9.10	0	0	0	0	0	0	0	FALSE
F46E10.10	0	0	0	0	0	0	0	FALSE
F47B8.10	0	0	0	0	0	0	0	FALSE
F47G6.2	0	0	0	0	0	0	0	FALSE
F49E12.1	0	0	0	0	0	0	0	FALSE
F49E2.1	0	0	0	0	0	0	0	FALSE
F49H6.5	0	0	0	0	0	0	0	FALSE
F52H2.2	0	0	0	0	0	0	0	FALSE
F52H2.4	0	0	0	0	0	0	0	FALSE
F52H2.6	0	0	0	0	0	0	0	FALSE
F53G12.3	0	0	0	0	0	0	0	FALSE
F54A3.4	0	0	0	0	0	0	0	FALSE
F54C8.1	0	0	0	0	0	0	0	FALSE
F54F7.7	0	0	0	0	0	0	0	FALSE
F55A3.6	0	0	0	0	0	0	0	FALSE
F55C5.2	0	0	0	0	0	0	0	FALSE
F55G1.5	0	0	0	0	0	0	0	FALSE
F55G1.9	0	0	0	0	0	0	0	FALSE
F55G7.2	0	0	0	0	0	0	0	FALSE
F56D2.2	0	0	0	0	0	0	0	FALSE
F56D2.5	0	0	0	0	0	0	0	FALSE
F56F4.5	0	0	0	0	0	0	0	FALSE
F56F4.6	0	0	0	0	0	0	0	FALSE
F57B10.10	0	0	0	0	0	0	0	FALSE
F57B9.1	0	0	0	0	0	0	0	FALSE
F57C12.4	0	0	0	0	0	0	0	FALSE
F57C12.5	0	0	0	0	0	0	0	FALSE
F58F9.7	0	0	0	0	0	0	0	FALSE
F59A7.9	0	0	0	0	0	0	0	FALSE
F59B2.2	0	0	0	0	0	0	0	FALSE
F59F4.1	0	0	0	0	0	0	0	FALSE
H12D21.4	0	0	0	0	0	0	0	FALSE
H12D21.7	0	0	0	0	0	0	0	FALSE
H17B01.1	0	0	0	0	0	0	0	FALSE
H19N07.4	0	0	0	0	0	0	0	FALSE
H22K11.2	0	0	0	0	0	0	0	FALSE
H23N18.5	0	0	0	0	0	0	0	FALSE
H25K10.1	0	0	0	0	0	0	0	FALSE
H25P06.1	0	0	0	0	0	0	0	FALSE
H32K16.1	0	0	0	0	0	0	0	FALSE
K01H12.2	0	0	0	0	0	0	0	FALSE
K02B2.1	0	0	0	0	0	0	0	FALSE
K02G10.7	0	0	0	0	0	0	0	FALSE
K05B2.4	0	0	0	0	0	0	0	FALSE
K07B1.4	0	0	0	0	0	0	0	FALSE
K09A9.3	0	0	0	0	0	0	0	FALSE
K09H11.1	0	0	0	0	0	0	0	FALSE
K10B4.1	0	0	0	0	0	0	0	FALSE
K10H10.2	0	0	0	0	0	0	0	FALSE
M01F1.3	0	0	0	0	0	0	0	FALSE
M02D8.4	0	0	0	0	0	0	0	FALSE
M02F4.8	0	0	0	0	0	0	0	FALSE
M05B5.4	0	0	0	0	0	0	0	FALSE
M153.1	0	0	0	0	0	0	0	FALSE
R03G5.5	0	0	0	0	0	0	0	FALSE
R04B3.2	0	0	0	0	0	0	0	FALSE
R04B5.5	0	0	0	0	0	0	0	FALSE
R04B5.6	0	0	0	0	0	0	0	FALSE
R05G6.5	0	0	0	0	0	0	0	FALSE
R05H10.5	0	0	0	0	0	0	0	FALSE
R08D7.7	0	0	0	0	0	0	0	FALSE
R08F11.1	0	0	0	0	0	0	0	FALSE
R08F11.7	0	0	0	0	0	0	0	FALSE
R09B5.11	0	0	0	0	0	0	0	FALSE
R09E10.4	0	0	0	0	0	0	0	FALSE
R119.5	0	0	0	0	0	0	0	FALSE
R11A8.5	0	0	0	0	0	0	0	FALSE
R12E2.11	0	0	0	0	0	0	0	FALSE
R186.6	0	0	0	0	0	0	0	FALSE
T01B11.4	0	0	0	0	0	0	0	FALSE
T01C8.4	0	0	0	0	0	0	0	FALSE
T01C8.5	0	0	0	0	0	0	0	FALSE
T02G5.4	0	0	0	0	0	0	0	FALSE
T02G5.7	0	0	0	0	0	0	0	FALSE
T03D8.6	0	0	0	0	0	0	0	FALSE
T03F7.1	0	0	0	0	0	0	0	FALSE
T03G11.4	0	0	0	0	0	0	0	FALSE
T04G9.4	0	0	0	0	0	0	0	FALSE
T05E11.6	0	0	0	0	0	0	0	FALSE
T05E7.1	0	0	0	0	0	0	0	FALSE
T05F1.8	0	0	0	0	0	0	0	FALSE
T05G5.5	0	0	0	0	0	0	0	FALSE
T06D8.10	0	0	0	0	0	0	0	FALSE
T08B2.7	0	0	0	0	0	0	0	FALSE
T09B4.1	0	0	0	0	0	0	0	FALSE
T09B4.8	0	0	0	0	0	0	0	FALSE
T09B9.3	0	0	0	0	0	0	0	FALSE
T09E11.1	0	0	0	0	0	0	0	FALSE
T10B11.2	0	0	0	0	0	0	0	FALSE
T12A2.1	0	0	0	0	0	0	0	FALSE
T12A2.2	0	0	0	0	0	0	0	FALSE
T12B3.3	0	0	0	0	0	0	0	FALSE
T13B5.3	0	0	0	0	0	0	0	FALSE
T13C5.8	0	0	0	0	0	0	0	FALSE
T14D7.1	0	0	0	0	0	0	0	FALSE
T14G10.7	0	0	0	0	0	0	0	FALSE
T15D6.7	0	0	0	0	0	0	0	FALSE
T19B10.3	0	0	0	0	0	0	0	FALSE
T19H12.6	0	0	0	0	0	0	0	FALSE
T20D3.8	0	0	0	0	0	0	0	FALSE
T20F7.3	0	0	0	0	0	0	0	FALSE
T21D12.7	0	0	0	0	0	0	0	FALSE
T22C1.3	0	0	0	0	0	0	0	FALSE
T22D1.4	0	0	0	0	0	0	0	FALSE
T22E5.6	0	0	0	0	0	0	0	FALSE
T22G5.1	0	0	0	0	0	0	0	FALSE
T25G3.4	0	0	0	0	0	0	0	FALSE
T26C5.3	0	0	0	0	0	0	0	FALSE
T27A1.5	0	0	0	0	0	0	0	FALSE
T27E9.1	0	0	0	0	0	0	0	FALSE
T28H10.1	0	0	0	0	0	0	0	FALSE
W01A11.2	0	0	0	0	0	0	0	FALSE
W01A8.7	0	0	0	0	0	0	0	FALSE
W02D3.6	0	0	0	0	0	0	0	FALSE
W02H5.8	0	0	0	0	0	0	0	FALSE
W03D8.8	0	0	0	0	0	0	0	FALSE
W06D11.4	0	0	0	0	0	0	0	FALSE
W07G9.2	0	0	0	0	0	0	0	FALSE
Y105C5B.15	0	0	0	0	0	0	0	FALSE
Y105C5B.3	0	0	0	0	0	0	0	FALSE
Y105E8A.10	0	0	0	0	0	0	0	FALSE
Y105E8A.20	0	0	0	0	0	0	0	FALSE
Y105E8B.9	0	0	0	0	0	0	0	FALSE
Y106G6E.4	0	0	0	0	0	0	0	FALSE
Y110A2AL.12	0	0	0	0	0	0	0	FALSE
Y110A7A.10	0	0	0	0	0	0	0	FALSE
Y110A7A.6	0	0	0	0	0	0	0	FALSE
Y17G7B.3	0	0	0	0	0	0	0	FALSE
Y19D10A.16	0	0	0	0	0	0	0	FALSE
Y22D7AR.6	0	0	0	0	0	0	0	FALSE
Y32F6B.2	0	0	0	0	0	0	0	FALSE
Y37E3.11	0	0	0	0	0	0	0	FALSE
Y38F2AR.12	0	0	0	0	0	0	0	FALSE
Y38H6C.17	0	0	0	0	0	0	0	FALSE
Y39D8C.1	0	0	0	0	0	0	0	FALSE
Y39G8B.1	0	0	0	0	0	0	0	FALSE
Y43F4B.7	0	0	0	0	0	0	0	FALSE
Y44A6D.5	0	0	0	0	0	0	0	FALSE
Y47D9A.1	0	0	0	0	0	0	0	FALSE
Y47G6A.22	0	0	0	0	0	0	0	FALSE
Y48A6B.9	0	0	0	0	0	0	0	FALSE
Y48G8AL.15	0	0	0	0	0	0	0	FALSE
Y49E10.11	0	0	0	0	0	0	0	FALSE
Y49E10.20	0	0	0	0	0	0	0	FALSE
Y4C6B.6	0	0	0	0	0	0	0	FALSE
Y50E8A.6	0	0	0	0	0	0	0	FALSE
Y52B11A.8	0	0	0	0	0	0	0	FALSE
Y52B11C.1	0	0	0	0	0	0	0	FALSE
Y53C10A.9	0	0	0	0	0	0	0	FALSE
Y54E10BR.1	0	0	0	0	0	0	0	FALSE
Y69A2AL.2	0	0	0	0	0	0	0	FALSE
Y69A2AR.5	0	0	0	0	0	0	0	FALSE
Y69E1A.7	0	0	0	0	0	0	0	FALSE
Y71H10A.1	0	0	0	0	0	0	0	FALSE
Y71H2AM.16	0	0	0	0	0	0	0	FALSE
Y73B6BL.24	0	0	0	0	0	0	0	FALSE
Y73B6BL.25	0	0	0	0	0	0	0	FALSE
Y75B8A.24	0	0	0	0	0	0	0	FALSE
Y76A2B.6	0	0	0	0	0	0	0	FALSE
Y76B12C.6	0	0	0	0	0	0	0	FALSE
Y77E11A.1	0	0	0	0	0	0	0	FALSE
Y7A9A.1	0	0	0	0	0	0	0	FALSE
Y94H6A.4	0	0	0	0	0	0	0	FALSE
Y94H6A.7	0	0	0	0	0	0	0	FALSE
ZC155.4	0	0	0	0	0	0	0	FALSE
ZC373.1	0	0	0	0	0	0	0	FALSE
ZC410.3	0	0	0	0	0	0	0	FALSE
ZC53.6	0	0	0	0	0	0	0	FALSE
ZK632.4	0	0	0	0	0	0	0	FALSE
ZK673.2	0	0	0	0	0	0	0	FALSE
ZK686.3	0	0	0	0	0	0	0	FALSE
ZK809.2	0	0	0	0	0	0	0	FALSE
ZK809.4	0	0	0	0	0	0	0	FALSE
ZK822.5	0	0	0	0	0	0	0	FALSE
aagr-1	0	0	0	0	0	0	0	FALSE
aagr-2	0	0	0	0	0	0	0	FALSE
aagr-3	0	0	0	0	0	0	0	FALSE
aagr-4	0	0	0	0	0	0	0	FALSE
aap-1	0	0	0	0	0	0	0	FALSE
acdh-10	0	0	0	0	0	0	0	FALSE
acdh-4	0	0	0	0	0	0	0	FALSE
acdh-5	0	0	0	0	0	0	0	FALSE
acdh-6	0	0	0	0	0	0	0	FALSE
acdh-7	0	0	0	0	0	0	0	FALSE
acdh-8	0	0	0	0	0	0	0	FALSE
acdh-9	0	0	0	0	0	0	0	FALSE
ace-1	0	0	0	0	0	0	0	FALSE
ace-2	0	0	0	0	0	0	0	FALSE
ace-3	0	0	0	0	0	0	0	FALSE
acl-1	0	0	0	0	0	0	0	FALSE
acl-2	0	0	0	0	0	0	0	FALSE
acl-4	0	0	0	0	0	0	0	FALSE
acl-5	0	0	0	0	0	0	0	FALSE
acl-6	0	0	0	0	0	0	0	FALSE
acl-7	0	0	0	0	0	0	0	FALSE
acl-8	0	0	0	0	0	0	0	FALSE
acl-9	0	0	0	0	0	0	0	FALSE
aco-1	0	0	0	0	0	0	0	FALSE
acox-1	0	0	0	0	0	0	0	FALSE
acp-1	0	0	0	0	0	0	0	FALSE
acp-2	0	0	0	0	0	0	0	FALSE
acp-3	0	0	0	0	0	0	0	FALSE
acp-4	0	0	0	0	0	0	0	FALSE
acp-5	0	0	0	0	0	0	0	FALSE
acs-10	0	0	0	0	0	0	0	FALSE
acs-13	0	0	0	0	0	0	0	FALSE
acs-14	0	0	0	0	0	0	0	FALSE
acs-15	0	0	0	0	0	0	0	FALSE
acs-16	0	0	0	0	0	0	0	FALSE
acs-17	0	0	0	0	0	0	0	FALSE
acs-18	0	0	0	0	0	0	0	FALSE
acs-2	0	0	0	0	0	0	0	FALSE
acs-3	0	0	0	0	0	0	0	FALSE
acs-6	0	0	0	0	0	0	0	FALSE
acs-7	0	0	0	0	0	0	0	FALSE
adr-1	0	0	0	0	0	0	0	FALSE
adr-2	0	0	0	0	0	0	0	FALSE
ads-1	0	0	0	0	0	0	0	FALSE
aldo-2	0	0	0	0	0	0	0	FALSE
alh-2	0	0	0	0	0	0	0	FALSE
aman-2	0	0	0	0	0	0	0	FALSE
amx-1	0	0	0	0	0	0	0	FALSE
anmt-1	0	0	0	0	0	0	0	FALSE
asah-1	0	0	0	0	0	0	0	FALSE
asm-1	0	0	0	0	0	0	0	FALSE
asm-2	0	0	0	0	0	0	0	FALSE
asm-3	0	0	0	0	0	0	0	FALSE
asns-1	0	0	0	0	0	0	0	FALSE
bas-1	0	0	0	0	0	0	0	FALSE
bcat-1	0	0	0	0	0	0	0	FALSE
bcmo-1	0	0	0	0	0	0	0	FALSE
bcmo-2	0	0	0	0	0	0	0	FALSE
bli-3	0	0	0	0	0	0	0	FALSE
bre-1	0	0	0	0	0	0	0	FALSE
cah-3	0	0	0	0	0	0	0	FALSE
cah-4	0	0	0	0	0	0	0	FALSE
cah-6	0	0	0	0	0	0	0	FALSE
cdd-1	0	0	0	0	0	0	0	FALSE
cdd-2	0	0	0	0	0	0	0	FALSE
cept-1	0	0	0	0	0	0	0	FALSE
cgt-1	0	0	0	0	0	0	0	FALSE
cgt-2	0	0	0	0	0	0	0	FALSE
cgt-3	0	0	0	0	0	0	0	FALSE
cht-1	0	0	0	0	0	0	0	FALSE
cka-1	0	0	0	0	0	0	0	FALSE
cka-2	0	0	0	0	0	0	0	FALSE
ckb-2	0	0	0	0	0	0	0	FALSE
ckb-4	0	0	0	0	0	0	0	FALSE
cpt-2	0	0	0	0	0	0	0	FALSE
cth-1	0	0	0	0	0	0	0	FALSE
cth-2	0	0	0	0	0	0	0	FALSE
ctl-1	0	0	0	0	0	0	0	FALSE
ctl-2	0	0	0	0	0	0	0	FALSE
ctl-3	0	0	0	0	0	0	0	FALSE
dgk-1	0	0	0	0	0	0	0	FALSE
dgk-2	0	0	0	0	0	0	0	FALSE
dgk-3	0	0	0	0	0	0	0	FALSE
dgk-5	0	0	0	0	0	0	0	FALSE
dhp-1	0	0	0	0	0	0	0	FALSE
dhp-2	0	0	0	0	0	0	0	FALSE
dhs-19	0	0	0	0	0	0	0	FALSE
dhs-3	0	0	0	0	0	0	0	FALSE
dpm-1	0	0	0	0	0	0	0	FALSE
dpm-3	0	0	0	0	0	0	0	FALSE
dpy-18	0	0	0	0	0	0	0	FALSE
ech-1	0	0	0	0	0	0	0	FALSE
ech-3	0	0	0	0	0	0	0	FALSE
ech-6	0	0	0	0	0	0	0	FALSE
ech-7	0	0	0	0	0	0	0	FALSE
ech-8	0	0	0	0	0	0	0	FALSE
ech-9	0	0	0	0	0	0	0	FALSE
egl-8	0	0	0	0	0	0	0	FALSE
eng-1	0	0	0	0	0	0	0	FALSE
fat-2	0	0	0	0	0	0	0	FALSE
fat-3	0	0	0	0	0	0	0	FALSE
fat-4	0	0	0	0	0	0	0	FALSE
fat-5	0	0	0	0	0	0	0	FALSE
fat-6	0	0	0	0	0	0	0	FALSE
fat-7	0	0	0	0	0	0	0	FALSE
folt-1	0	0	0	0	0	0	0	FALSE
fut-1	0	0	0	0	0	0	0	FALSE
fut-6	0	0	0	0	0	0	0	FALSE
fut-8	0	0	0	0	0	0	0	FALSE
galt-1	0	0	0	0	0	0	0	FALSE
gbh-1	0	0	0	0	0	0	0	FALSE
gbh-2	0	0	0	0	0	0	0	FALSE
gcy-1	0	0	0	0	0	0	0	FALSE
gcy-12	0	0	0	0	0	0	0	FALSE
gcy-18	0	0	0	0	0	0	0	FALSE
gcy-23	0	0	0	0	0	0	0	FALSE
gcy-28	0	0	0	0	0	0	0	FALSE
gcy-32	0	0	0	0	0	0	0	FALSE
gcy-33	0	0	0	0	0	0	0	FALSE
gcy-34	0	0	0	0	0	0	0	FALSE
gcy-35	0	0	0	0	0	0	0	FALSE
gcy-36	0	0	0	0	0	0	0	FALSE
gcy-37	0	0	0	0	0	0	0	FALSE
gcy-8	0	0	0	0	0	0	0	FALSE
ger-1	0	0	0	0	0	0	0	FALSE
gip-2	0	0	0	0	0	0	0	FALSE
gln-1	0	0	0	0	0	0	0	FALSE
gln-2	0	0	0	0	0	0	0	FALSE
gln-3	0	0	0	0	0	0	0	FALSE
gln-5	0	0	0	0	0	0	0	FALSE
gln-6	0	0	0	0	0	0	0	FALSE
glt-1	0	0	0	0	0	0	0	FALSE
glt-7	0	0	0	0	0	0	0	FALSE
gly-10	0	0	0	0	0	0	0	FALSE
gly-11	0	0	0	0	0	0	0	FALSE
gly-12	0	0	0	0	0	0	0	FALSE
gly-13	0	0	0	0	0	0	0	FALSE
gly-14	0	0	0	0	0	0	0	FALSE
gly-16	0	0	0	0	0	0	0	FALSE
gly-20	0	0	0	0	0	0	0	FALSE
gly-3	0	0	0	0	0	0	0	FALSE
gly-4	0	0	0	0	0	0	0	FALSE
gly-5	0	0	0	0	0	0	0	FALSE
gly-7	0	0	0	0	0	0	0	FALSE
gmd-2	0	0	0	0	0	0	0	FALSE
gna-1	0	0	0	0	0	0	0	FALSE
gna-2	0	0	0	0	0	0	0	FALSE
gpd-1	0	0	0	0	0	0	0	FALSE
gpd-2	0	0	0	0	0	0	0	FALSE
gpd-3	0	0	0	0	0	0	0	FALSE
gpd-4	0	0	0	0	0	0	0	FALSE
gpdh-1	0	0	0	0	0	0	0	FALSE
gpdh-2	0	0	0	0	0	0	0	FALSE
gst-1	0	0	0	0	0	0	0	FALSE
gst-10	0	0	0	0	0	0	0	FALSE
gst-2	0	0	0	0	0	0	0	FALSE
gst-23	0	0	0	0	0	0	0	FALSE
gst-25	0	0	0	0	0	0	0	FALSE
gst-3	0	0	0	0	0	0	0	FALSE
gst-36	0	0	0	0	0	0	0	FALSE
gst-38	0	0	0	0	0	0	0	FALSE
gst-4	0	0	0	0	0	0	0	FALSE
gst-44	0	0	0	0	0	0	0	FALSE
gst-5	0	0	0	0	0	0	0	FALSE
gst-6	0	0	0	0	0	0	0	FALSE
gst-7	0	0	0	0	0	0	0	FALSE
gst-8	0	0	0	0	0	0	0	FALSE
gstk-1	0	0	0	0	0	0	0	FALSE
gstk-2	0	0	0	0	0	0	0	FALSE
gsto-1	0	0	0	0	0	0	0	FALSE
gyg-1	0	0	0	0	0	0	0	FALSE
gyg-2	0	0	0	0	0	0	0	FALSE
hacd-1	0	0	0	0	0	0	0	FALSE
hdl-1	0	0	0	0	0	0	0	FALSE
hex-1	0	0	0	0	0	0	0	FALSE
hex-2	0	0	0	0	0	0	0	FALSE
hyl-1	0	0	0	0	0	0	0	FALSE
hyl-2	0	0	0	0	0	0	0	FALSE
ipla-3	0	0	0	0	0	0	0	FALSE
ipp-5	0	0	0	0	0	0	0	FALSE
lagr-1	0	0	0	0	0	0	0	FALSE
lap-1	0	0	0	0	0	0	0	FALSE
let-268	0	0	0	0	0	0	0	FALSE
let-721	0	0	0	0	0	0	0	FALSE
lin-59	0	0	0	0	0	0	0	FALSE
mars-1	0	0	0	0	0	0	0	FALSE
mboa-3	0	0	0	0	0	0	0	FALSE
mca-2	0	0	0	0	0	0	0	FALSE
mca-3	0	0	0	0	0	0	0	FALSE
mdh-1	0	0	0	0	0	0	0	FALSE
mecr-1	0	0	0	0	0	0	0	FALSE
met-2	0	0	0	0	0	0	0	FALSE
mig-22	0	0	0	0	0	0	0	FALSE
mlcd-1	0	0	0	0	0	0	0	FALSE
mlt-7	0	0	0	0	0	0	0	FALSE
mmab-1	0	0	0	0	0	0	0	FALSE
moc-1	0	0	0	0	0	0	0	FALSE
mtm-6	0	0	0	0	0	0	0	FALSE
mtm-9	0	0	0	0	0	0	0	FALSE
nac-1	0	0	0	0	0	0	0	FALSE
nac-2	0	0	0	0	0	0	0	FALSE
nac-3	0	0	0	0	0	0	0	FALSE
ncx-1	0	0	0	0	0	0	0	FALSE
ncx-2	0	0	0	0	0	0	0	FALSE
ndx-2	0	0	0	0	0	0	0	FALSE
ndx-4	0	0	0	0	0	0	0	FALSE
nmat-1	0	0	0	0	0	0	0	FALSE
nmat-2	0	0	0	0	0	0	0	FALSE
ocrl-1	0	0	0	0	0	0	0	FALSE
ostb-1	0	0	0	0	0	0	0	FALSE
paf-1	0	0	0	0	0	0	0	FALSE
paf-2	0	0	0	0	0	0	0	FALSE
pah-1	0	0	0	0	0	0	0	FALSE
pck-2	0	0	0	0	0	0	0	FALSE
pcp-1	0	0	0	0	0	0	0	FALSE
pcp-2	0	0	0	0	0	0	0	FALSE
pcp-3	0	0	0	0	0	0	0	FALSE
pcp-4	0	0	0	0	0	0	0	FALSE
pcp-5	0	0	0	0	0	0	0	FALSE
pde-1	0	0	0	0	0	0	0	FALSE
pde-4	0	0	0	0	0	0	0	FALSE
pde-5	0	0	0	0	0	0	0	FALSE
pde-6	0	0	0	0	0	0	0	FALSE
pdl-1	0	0	0	0	0	0	0	FALSE
pho-1	0	0	0	0	0	0	0	FALSE
pho-4	0	0	0	0	0	0	0	FALSE
pho-6	0	0	0	0	0	0	0	FALSE
pho-7	0	0	0	0	0	0	0	FALSE
pho-8	0	0	0	0	0	0	0	FALSE
phy-2	0	0	0	0	0	0	0	FALSE
piki-1	0	0	0	0	0	0	0	FALSE
plc-1	0	0	0	0	0	0	0	FALSE
plc-2	0	0	0	0	0	0	0	FALSE
plc-3	0	0	0	0	0	0	0	FALSE
plc-4	0	0	0	0	0	0	0	FALSE
pnk-4	0	0	0	0	0	0	0	FALSE
ppk-1	0	0	0	0	0	0	0	FALSE
ppt-1	0	0	0	0	0	0	0	FALSE
prdx-2	0	0	0	0	0	0	0	FALSE
psd-1	0	0	0	0	0	0	0	FALSE
pssy-1	0	0	0	0	0	0	0	FALSE
pxn-1	0	0	0	0	0	0	0	FALSE
pxn-2	0	0	0	0	0	0	0	FALSE
pyk-1	0	0	0	0	0	0	0	FALSE
pyk-2	0	0	0	0	0	0	0	FALSE
pyp-1	0	0	0	0	0	0	0	FALSE
rhr-1	0	0	0	0	0	0	0	FALSE
rhr-2	0	0	0	0	0	0	0	FALSE
rpb-7	0	0	0	0	0	0	0	FALSE
sams-1	0	0	0	0	0	0	0	FALSE
sams-3	0	0	0	0	0	0	0	FALSE
sams-4	0	0	0	0	0	0	0	FALSE
sams-5	0	0	0	0	0	0	0	FALSE
sars-2	0	0	0	0	0	0	0	FALSE
set-1	0	0	0	0	0	0	0	FALSE
set-11	0	0	0	0	0	0	0	FALSE
set-12	0	0	0	0	0	0	0	FALSE
set-2	0	0	0	0	0	0	0	FALSE
set-23	0	0	0	0	0	0	0	FALSE
sms-1	0	0	0	0	0	0	0	FALSE
sms-2	0	0	0	0	0	0	0	FALSE
sms-3	0	0	0	0	0	0	0	FALSE
sod-1	0	0	0	0	0	0	0	FALSE
sod-2	0	0	0	0	0	0	0	FALSE
sod-3	0	0	0	0	0	0	0	FALSE
sod-4	0	0	0	0	0	0	0	FALSE
sodh-1	0	0	0	0	0	0	0	FALSE
spl-1	0	0	0	0	0	0	0	FALSE
sptl-2	0	0	0	0	0	0	0	FALSE
sptl-3	0	0	0	0	0	0	0	FALSE
sqv-1	0	0	0	0	0	0	0	FALSE
sqv-2	0	0	0	0	0	0	0	FALSE
sqv-3	0	0	0	0	0	0	0	FALSE
sqv-5	0	0	0	0	0	0	0	FALSE
sqv-6	0	0	0	0	0	0	0	FALSE
sqv-8	0	0	0	0	0	0	0	FALSE
srd-71	0	0	0	0	0	0	0	FALSE
srd-72	0	0	0	0	0	0	0	FALSE
tag-172	0	0	0	0	0	0	0	FALSE
tag-173	0	0	0	0	0	0	0	FALSE
tag-231	0	0	0	0	0	0	0	FALSE
tag-335	0	0	0	0	0	0	0	FALSE
tag-38	0	0	0	0	0	0	0	FALSE
tat-1	0	0	0	0	0	0	0	FALSE
tat-2	0	0	0	0	0	0	0	FALSE
tre-1	0	0	0	0	0	0	0	FALSE
tre-2	0	0	0	0	0	0	0	FALSE
tre-3	0	0	0	0	0	0	0	FALSE
tre-4	0	0	0	0	0	0	0	FALSE
tre-5	0	0	0	0	0	0	0	FALSE
uda-1	0	0	0	0	0	0	0	FALSE
ugt-46	0	0	0	0	0	0	0	FALSE
ugt-48	0	0	0	0	0	0	0	FALSE
ugt-55	0	0	0	0	0	0	0	FALSE
ugt-56	0	0	0	0	0	0	0	FALSE
ugt-58	0	0	0	0	0	0	0	FALSE
ugt-61	0	0	0	0	0	0	0	FALSE
vps-34	0	0	0	0	0	0	0	FALSE
F57B10.3	0.0122924	0	0.0189348	0	0.000874575	-0.000874575	0.00174915	FALSE
enol-1	0.0122924	0	0.0189348	0	0.000874575	-0.000874575	0.00174915	FALSE
Y24D9A.8	0.0120034	0	0.0182505	0	0.00157493	-0.00157493	0.00314986	FALSE
ppk-2	0.00796998	0	0.0118049	0	0.00198914	-0.00198914	0.00397827	FALSE
T21F4.1	0.00686352	0	0.009961	0	0.00233109	-0.00233109	0.00466217	FALSE
dao-3	0.00085794	0	0.000394366	0	0.00285569	-0.00285569	0.00571138	FALSE
trxr-1	0.00182608	0.00851582	0.00749296	0	0.002952	-0.002952	0.005904	TRUE
pcbd-1	0.00166091	0	0.00154716	0	0.00316624	-0.00316624	0.00633247	FALSE
qdpr-1	0.00166091	0	0.00154716	0	0.00316624	-0.00316624	0.00633247	FALSE
men-1	0.0125914	0.026764	0.0357777	0	0.00472132	-0.00472132	0.00944264	TRUE
F08F8.7	0.0119315	0	0.0168969	0	0.00531587	-0.00531587	0.0106317	FALSE
C54E4.5	0.00135428	0	0	0	0.00638413	-0.00638413	0.0127683	FALSE
gcs-1	0.00914723	0	0.0120724	0	0.00673247	-0.00673247	0.0134649	FALSE
pod-2	0.012458	0	0.0167908	0	0.00811766	-0.00811766	0.0162353	FALSE
K07E3.4	0.00227907	0	0	0	0.0107436	-0.0107436	0.0214873	FALSE
T03F6.3	0.00750697	0	0.00724579	0	0.0135484	-0.0135484	0.0270968	FALSE
gpi-1	0.00808568	0	0.00801913	0	0.0139455	-0.0139455	0.027891	FALSE
LLC1.3	0.00679202	0	0.00569014	0	0.014867	-0.014867	0.029734	FALSE
T03F1.8	0.00361141	0	0.000230894	0	0.0163284	-0.0163284	0.0326568	FALSE
kat-1	0.00251933	0.11773	0.076139	0	0.016419	-0.016419	0.0328381	TRUE
tpi-1	0.00910285	0	0.00867606	0	0.0167604	-0.0167604	0.0335207	FALSE
pps-1	0.00474951	0.0158151	0.0122934	0	0.0167741	-0.0167741	0.0335483	TRUE
F52A8.5	0.00367762	0	0	0	0.0173364	-0.0173364	0.0346729	FALSE
sod-5	0.00379198	0	0	0	0.0178756	-0.0178756	0.0357511	FALSE
hap-1	0.0046032	0	0.000189478	0	0.0211286	-0.0211286	0.0422571	FALSE
ZK563.2	0.00822192	0	0.00574878	0	0.0214309	-0.0214309	0.0428617	FALSE
ndx-9	0.00254479	0.0176399	0.00738028	0	0.0248173	-0.0248173	0.0496347	TRUE
T22F3.3	0.00712525	0	0.00284947	0	0.025	-0.025	0.0500001	FALSE
mce-1	0.00384178	0.0291971	0.0163888	0	0.0267529	-0.0267529	0.0535057	TRUE
pcca-1	0.00384178	0.0291971	0.0163888	0	0.0267529	-0.0267529	0.0535057	TRUE
pccb-1	0.00384178	0.0291971	0.0163888	0	0.0267529	-0.0267529	0.0535057	TRUE
F32B6.2	0	0.0529197	0.0258898	0	0.0271635	-0.0271635	0.0543271	FALSE
ech-5	0	0.0529197	0.0258898	0	0.0271635	-0.0271635	0.0543271	FALSE
ptps-1	0.00680751	0	0.00162827	0	0.0271831	-0.0271831	0.0543661	FALSE
B0228.7	0.00546936	0.033455	0.0209904	0	0.0290198	-0.0290198	0.0580396	TRUE
C01G10.9	0.00546936	0.033455	0.0209904	0	0.0290198	-0.0290198	0.0580396	TRUE
F58H1.3	0.00546936	0.033455	0.0209904	0	0.0290198	-0.0290198	0.0580396	TRUE
ZC373.5	0.00546936	0.033455	0.0209904	0	0.0290198	-0.0290198	0.0580396	TRUE
R02D3.1	0.0153689	0	0.0143675	0	0.029144	-0.029144	0.058288	FALSE
cat-4	0.00791009	0	0.00170968	0	0.0321353	-0.0321353	0.0642705	FALSE
tatn-1	0.00977311	0	0.00450704	0	0.032486	-0.032486	0.0649719	FALSE
B0395.3	0.0071205	0	0	0	0.0335663	-0.0335663	0.0671326	FALSE
F42F12.4	0.0056481	0.0364964	0.0216591	0	0.0338929	-0.0338929	0.0677858	TRUE
rpia-1	0.0230857	0.0243309	0.040244	0	0.0358936	-0.0358936	0.0717872	TRUE
Y57G11C.3	0.0124928	0	0.00630096	0	0.0398996	-0.0398996	0.0797992	FALSE
gspd-1	0.0124928	0	0.00630096	0	0.0398996	-0.0398996	0.0797992	FALSE
T22B11.5	0.0232723	0.0663017	0.0663472	0	0.0415281	-0.0415281	0.0830563	TRUE
W02F12.5	0.0232723	0.0663017	0.0663472	0	0.0415281	-0.0415281	0.0830563	TRUE
thk-1	0.00881396	0	0	0	0.0415494	-0.0415494	0.0830987	FALSE
M01G5.5	0.0131455	0	0.00675731	0	0.0416012	-0.0416012	0.0832023	FALSE
ard-1	0.0130886	0	0.00657202	0	0.0418914	-0.0418914	0.0837827	FALSE
smd-1	0.00680074	0.0383212	0.0213374	0	0.0439237	-0.0439237	0.0878475	TRUE
spds-1	0.00680074	0.0383212	0.0213374	0	0.0439237	-0.0439237	0.0878475	TRUE
alh-9	0.0187859	0	0.0145169	0	0.0448017	-0.0448017	0.0896034	FALSE
T22H6.2	0.0282745	0.040146	0.0556095	0	0.0454786	-0.0454786	0.0909572	TRUE
B0513.5	0.0125103	0.00121655	0.00433803	0	0.0483172	-0.0483172	0.0966344	TRUE
F47B10.2	0.0212442	0	0.0164023	0	0.0507074	-0.0507074	0.101415	FALSE
Y51H4A.7	0.0212442	0	0.0164023	0	0.0507074	-0.0507074	0.101415	FALSE
C48D1.3	0.0109097	0	0	0	0.0514289	-0.0514289	0.102858	FALSE
W06B4.2	0.0164096	0	0.00858227	0	0.0514875	-0.0514875	0.102975	FALSE
C37H5.6	0.0153005	0	0.00608451	0	0.0537876	-0.0537876	0.107575	FALSE
R05F9.6	0.0201616	0	0.0116421	0	0.0599516	-0.0599516	0.119903	FALSE
R06C7.5	0.0147627	0	0.00309859	0	0.0602525	-0.0602525	0.120505	FALSE
pgk-1	0.0150959	0	0.00332394	0	0.0611441	-0.0611441	0.122288	FALSE
dut-1	0.0131882	0	0.000252637	0	0.0614083	-0.0614083	0.122817	FALSE
apy-1	0	0.0912409	0.0396075	0	0.0619949	-0.0619949	0.12399	FALSE
DH11.1	0	0.0319149	0	0	0.0634435	-0.0634435	0.126887	FALSE
gsr-1	0.0159213	0	0.00341634	0	0.0647564	-0.0647564	0.129513	FALSE
let-754	0.00506676	0.0356681	0.00993881	0	0.0648324	-0.0648324	0.129665	TRUE
ppk-3	0.0257857	0	0.0186779	0	0.0652571	-0.0652571	0.130514	FALSE
H04M03.1	0.0130673	0.00243309	0	0	0.0664365	-0.0664365	0.132873	TRUE
fasn-1	0.0277975	0	0.0203026	0	0.0698437	-0.0698437	0.139687	FALSE
pnc-1	0.0122545	0.0176399	0.00743662	0	0.0704193	-0.0704193	0.140839	TRUE
upp-1	0.0227455	0	0.0115447	0	0.0724258	-0.0724258	0.144852	FALSE
T10F2.2	0.0178904	0	0.0022552	0	0.0775386	-0.0775386	0.155077	FALSE
mel-32	0.011226	0.0138889	0.000225352	0	0.0798503	-0.0798503	0.159701	TRUE
mig-23	0	0.0632603	0.0150895	0	0.0802731	-0.0802731	0.160546	FALSE
pho-5	0.0232773	0	0.00969448	0	0.0805098	-0.0805098	0.16102	FALSE
33G3.4	0.000768246	0.0390071	0	0	0.0811635	-0.0811635	0.162327	TRUE
fbp-1	0.00856748	0.0231144	0	0	0.0863363	-0.0863363	0.172673	TRUE
T21C9.6	0.0183834	0	0	0	0.0866602	-0.0866602	0.17332	FALSE
aco-2	0.0143113	0.0547445	0.0295587	0	0.0871965	-0.0871965	0.174393	TRUE
F25B4.1	0.0253521	0	0.00990342	0	0.0896606	-0.0896606	0.179321	FALSE
R12C12.1	0.0253521	0	0.00990342	0	0.0896606	-0.0896606	0.179321	FALSE
F38B6.4	0	0.0462287	0.00048848	0	0.0904255	-0.0904255	0.180851	FALSE
F52B5.1	0.000812568	0.0443262	0	0	0.0919464	-0.0919464	0.183893	TRUE
sulp-2	0.000812568	0.0443262	0	0	0.0919464	-0.0919464	0.183893	TRUE
T04A8.5	0	0.0474453	0.000651307	0	0.0923531	-0.0923531	0.184706	FALSE
cts-1	0.00636305	0.0437956	0.00737211	0	0.0948362	-0.0948362	0.189672	TRUE
F10F2.2	0	0.0486618	0.000569893	0	0.0950168	-0.0950168	0.190034	FALSE
ZK1058.3	0	0.0496454	0	0	0.0986898	-0.0986898	0.19738	FALSE
ZK836.2	0.0120193	0.0742092	0.0347086	0	0.0995632	-0.0995632	0.199126	TRUE
C05G5.4	0.00646607	0.102798	0.044793	0	0.0998209	-0.0998209	0.199642	TRUE
C50F7.4	0.00646607	0.102798	0.044793	0	0.0998209	-0.0998209	0.199642	TRUE
C29F7.3	0.0614878	0	0.0625277	0	0.101389	-0.101389	0.202778	FALSE
tag-96	0	0.0531915	0	0	0.105739	-0.105739	0.211478	FALSE
Y6B3B.5	0.00499745	0.0425791	0	0	0.108201	-0.108201	0.216402	TRUE
gta-1	0	0.0827251	0.0171627	0	0.112718	-0.112718	0.225436	FALSE
C26D10.4	0	0.0620567	0	0	0.123362	-0.123362	0.246725	FALSE
K03H1.13	0	0.0620567	0	0	0.123362	-0.123362	0.246725	FALSE
cdo-1	0	0.0628203	0	0	0.12488	-0.12488	0.24976	FALSE
K11H3.3	0.00783477	0.0888078	0.0287254	0	0.126892	-0.126892	0.253784	TRUE
C55F2.1	0.00704225	0.0498783	0.000407067	0	0.131123	-0.131123	0.262247	TRUE
acs-19	0	0.0948905	0.0187866	0	0.132007	-0.132007	0.264014	FALSE
Y71F9B.9	0	0.0673759	0	0	0.133936	-0.133936	0.267872	FALSE
C16A3.10	0.037637	0	0.0134718	0	0.136817	-0.136817	0.273634	FALSE
C34F11.3	0.0296884	0	0	0	0.139952	-0.139952	0.279905	FALSE
nkcc-1	0.0333792	0	0.0051739	0	0.141756	-0.141756	0.283512	FALSE
H16O14.1	0.0359484	0	0.00904973	0	0.142185	-0.142185	0.284371	FALSE
unc-25	0.00014299	0.0961071	0.0158197	0	0.144042	-0.144042	0.288084	TRUE
dhfr-1	0.0447166	0	0.0217015	0	0.145385	-0.145385	0.290769	FALSE
C31C9.2	0.0338028	0	0.00426559	0	0.146491	-0.146491	0.292981	FALSE
F26H9.5	0.0338028	0	0.00426559	0	0.146491	-0.146491	0.292981	FALSE
Y62E10A.13	0.0338028	0	0.00426559	0	0.146491	-0.146491	0.292981	FALSE
F13H8.7	0	0.0744681	0	0	0.148035	-0.148035	0.296069	FALSE
nnt-1	0.0681733	0.0413625	0.0842944	0	0.149521	-0.149521	0.299042	TRUE
alh-7	0.0141204	0.0705596	0.0183904	0	0.151398	-0.151398	0.302797	TRUE
W07G4.4	0	0.0780142	0	0	0.155084	-0.155084	0.310168	FALSE
pyc-1	0	0.093674	0.0102132	0	0.15543	-0.15543	0.31086	FALSE
cho-1	0.00843775	0.0875912	0.0193038	0	0.155714	-0.155714	0.311427	TRUE
mev-1	0.00633897	0.0790754	0.0098359	0	0.157429	-0.157429	0.314858	TRUE
sdha-1	0.00633897	0.0790754	0.0098359	0	0.157429	-0.157429	0.314858	TRUE
sdha-2	0.00633897	0.0790754	0.0098359	0	0.157429	-0.157429	0.314858	TRUE
sdhb-1	0.00633897	0.0790754	0.0098359	0	0.157429	-0.157429	0.314858	TRUE
sdhd-1	0.00633897	0.0790754	0.0098359	0	0.157429	-0.157429	0.314858	TRUE
F59B2.3	0	0.0985401	0.00999784	0	0.165753	-0.165753	0.331505	FALSE
K07B1.3	0.012775	0.0644769	0.00702289	0	0.167227	-0.167227	0.334455	TRUE
H24K24.3	0	0.0857664	0	0	0.170495	-0.170495	0.340989	FALSE
Y48G10A.1	0	0.0857664	0	0	0.170495	-0.170495	0.340989	FALSE
Y105E8B.5	0.0399358	0	0.00585915	0	0.170599	-0.170599	0.341197	FALSE
F52B11.2	0.0795577	0	0.0675184	0	0.171529	-0.171529	0.343058	FALSE
R11.1	0.00817161	0.0924574	0.0150358	0	0.176997	-0.176997	0.353994	TRUE
cpin-1	0.0389842	0	0	0	0.183773	-0.183773	0.367546	FALSE
F09E5.3	0.022839	0.0614355	0.0141455	0	0.187155	-0.187155	0.374309	TRUE
Y43F4B.5	0.022839	0.0614355	0.0141455	0	0.187155	-0.187155	0.374309	TRUE
Y110A7A.4	0.0276571	0.0839416	0.0340367	0	0.194653	-0.194653	0.389305	TRUE
B0286.3	0.0208778	0.0510949	0.00073272	0	0.197781	-0.197781	0.395563	TRUE
icl-1	0.0536794	0	0.018057	0	0.19862	-0.19862	0.397241	FALSE
Y65B4A.8	0.0492553	0.0255474	0.026678	0	0.202566	-0.202566	0.405132	TRUE
Y71G12B.10	0.0142325	0.0717762	0.00134556	0	0.205721	-0.205721	0.411441	TRUE
cpt-1	0.0446009	0	0	0	0.210251	-0.210251	0.420501	FALSE
F25H9.6	0.00915192	0.0868794	0	0	0.21585	-0.21585	0.431699	TRUE
Y71H2AM.6	0.00915192	0.0868794	0	0	0.21585	-0.21585	0.431699	TRUE
F07A11.5	0.0230612	0.0596107	0.00364254	0	0.216232	-0.216232	0.432464	TRUE
sqv-4	0	0.13382	0.0124562	0	0.228475	-0.228475	0.45695	FALSE
gale-1	0.000361141	0.132603	0.0121306	0	0.228741	-0.228741	0.457482	TRUE
sphk-1	0.0337073	0.0681265	0.0191953	0	0.236468	-0.236468	0.472937	TRUE
C33H5.18	0.0390127	0.0754258	0.0321269	0	0.237011	-0.237011	0.474022	TRUE
T01G1.4	0	0.131387	0.00586176	0	0.243515	-0.243515	0.48703	FALSE
Y54G2A.17	0.0153014	0.101025	0.00732394	0	0.250883	-0.250883	0.501767	TRUE
eat-4	0.0543916	0	0	0	0.256404	-0.256404	0.512808	FALSE
B0495.4	0.0563001	0	0	0	0.265401	-0.265401	0.530801	FALSE
R53.2	0.0267599	0.0729927	0.000619718	0	0.269381	-0.269381	0.538762	TRUE
dpyd-1	0.0279993	0.070922	0	0	0.272975	-0.272975	0.545951	TRUE
cat-2	0.0781874	0	0.0312879	0	0.274273	-0.274273	0.548545	FALSE
dhs-21	0.00216685	0.136364	0	0	0.281291	-0.281291	0.562582	TRUE
Y71H10B.1	0.0133163	0.135036	0.0137589	0	0.289741	-0.289741	0.579481	TRUE
T07C12.9	0	0.146465	0	0	0.291156	-0.291156	0.582313	FALSE
gem-1	0	0.146465	0	0	0.291156	-0.291156	0.582313	FALSE
ldh-1	0	0.146465	0	0	0.291156	-0.291156	0.582313	FALSE
ZK829.4	0.0430293	0.0583942	0.00635815	0	0.299759	-0.299759	0.599518	TRUE
F49E8.5	0.00594532	0.168794	0.0211658	0	0.299775	-0.299775	0.599551	TRUE
T19B4.3	0.0592918	0.0693431	0.0336273	0	0.315993	-0.315993	0.631987	TRUE
K02D7.1	0.0687393	0	0	0	0.32404	-0.32404	0.64808	FALSE
F46F11.1	0.0811439	0	0.0185751	0	0.326528	-0.326528	0.653056	FALSE
Y92H12BL.5	0.0811439	0	0.0185751	0	0.326528	-0.326528	0.653056	FALSE
sur-5	0.074595	0.252534	0.0636297	0.277778	0.328534	-0.328534	0.657068	TRUE
R11F4.1	0.0740615	0.0450122	0.0336966	0	0.337042	-0.337042	0.674085	TRUE
D2023.4	0.0484199	0.0571776	0	0	0.341916	-0.341916	0.683832	TRUE
ckc-1	0.00345469	0.237637	0.0485921	0	0.34222	-0.34222	0.68444	TRUE
F55B11.1	0.0747759	0	0.0032892	0	0.342583	-0.342583	0.685165	FALSE
seld-1	0.00665102	0.156566	0	0	0.342589	-0.342589	0.685178	TRUE
C24F3.4	0.0032023	0.183802	0.0075493	0	0.35772	-0.35772	0.71544	TRUE
pmt-1	0.0118501	0.234497	0.0489802	0	0.374384	-0.374384	0.748767	TRUE
pmt-2	0.0118501	0.234497	0.0489802	0	0.374384	-0.374384	0.748767	TRUE
ttx-7	0.124573	0	0.0678633	0	0.382692	-0.382692	0.765383	FALSE
T20B3.1	0.084507	0	0	0	0.398369	-0.398369	0.796739	FALSE
pisy-1	0.127867	0	0.0641624	0	0.409376	-0.409376	0.818751	FALSE
F10E9.12	0.0633803	0.0559611	0	0	0.410022	-0.410022	0.820044	TRUE
W01C8.6	0.104346	0	0.0266086	0	0.411688	-0.411688	0.823377	FALSE
T25B9.9	0.0895464	0	0.000507042	0	0.420597	-0.420597	0.841194	FALSE
alh-1	0.0043848	0.269059	0.0257479	0	0.477924	-0.477924	0.955848	TRUE
alh-12	0.102045	0.128345	0.0856706	0	0.477961	-0.477961	0.955922	TRUE
set-4	0.102045	0.128345	0.0856706	0	0.477961	-0.477961	0.955922	TRUE
idi-1	0.129656	0.122871	0.120204	0	0.493149	-0.493149	0.986297	TRUE
acs-20	0.120455	0.00973236	0.0308958	0	0.494053	-0.494053	0.988106	TRUE
C36A4.4	0.126522	0.106448	0.103282	0	0.496734	-0.496734	0.993468	TRUE
F21D5.1	0.126522	0.106448	0.103282	0	0.496734	-0.496734	0.993468	TRUE
F08F8.2	0.140239	0.114355	0.122527	0	0.519106	-0.519106	1.03821	TRUE
F32D8.13	0.140239	0.114355	0.122527	0	0.519106	-0.519106	1.03821	TRUE
Y48B6A.13	0.140239	0.114355	0.122527	0	0.519106	-0.519106	1.03821	TRUE
mvk-1	0.140239	0.114355	0.122527	0	0.519106	-0.519106	1.03821	TRUE
B0285.6	0.114357	0	0.00164817	0	0.534117	-0.534117	1.06823	FALSE
F14F4.3	0.114357	0	0.00164817	0	0.534117	-0.534117	1.06823	FALSE
clk-1	0.135529	0.114355	0.109789	0	0.535295	-0.535295	1.07059	TRUE
coq-5	0.135529	0.114355	0.109789	0	0.535295	-0.535295	1.07059	TRUE
coq-6	0.135529	0.114355	0.109789	0	0.535295	-0.535295	1.07059	TRUE
sptl-1	0.124841	0.125304	0.0939763	0	0.554341	-0.554341	1.10868	TRUE
C08B11.8	0.102211	0.1618	0.0789033	0	0.565643	-0.565643	1.13129	TRUE
C08H9.3	0.102211	0.1618	0.0789033	0	0.565643	-0.565643	1.13129	TRUE
C14A4.3	0.102211	0.1618	0.0789033	0	0.565643	-0.565643	1.13129	TRUE
coq-1	0.145872	0.120438	0.116337	0	0.576409	-0.576409	1.15282	TRUE
coq-2	0.145872	0.120438	0.116337	0	0.576409	-0.576409	1.15282	TRUE
coq-3	0.145872	0.120438	0.116337	0	0.576409	-0.576409	1.15282	TRUE
VF13D12L.1	0.134539	0.126521	0.0953176	0	0.598431	-0.598431	1.19686	TRUE
F13H10.4	0.118758	0.164234	0.0947261	0	0.600794	-0.600794	1.20159	TRUE
pdi-2	0.114935	0.166667	0.0846741	0	0.617905	-0.617905	1.23581	TRUE
C06A8.1	0.0511154	0.278403	0.0545173	0	0.630074	-0.630074	1.26015	TRUE
D1046.3	0.112532	0.242822	0.114099	0	0.669277	-0.669277	1.33855	TRUE
metr-1	0.0165015	0.377886	0.0387381	0	0.712225	-0.712225	1.42445	TRUE
F25B4.6	0.0129546	0.38899	0.0390146	0	0.716745	-0.716745	1.43349	TRUE
B0205.6	0.101709	0.263661	0.0912368	0	0.72859	-0.72859	1.45718	TRUE
F42G8.6	0.101709	0.263661	0.0912368	0	0.72859	-0.72859	1.45718	TRUE
crls-1	0.105387	0.278381	0.0948904	0	0.764177	-0.764177	1.52835	TRUE
fdps-1	0.129167	0.240754	0.106515	0	0.766439	-0.766439	1.53288	TRUE
F57C9.1	0.111804	0.302914	0.100073	0	0.827579	-0.827579	1.65516	TRUE
K10D2.7	0.111804	0.302914	0.100073	0	0.827579	-0.827579	1.65516	TRUE
T27A3.6	0.111804	0.302914	0.100073	0	0.827579	-0.827579	1.65516	TRUE
tph-1	0.111804	0.302914	0.100073	0	0.827579	-0.827579	1.65516	TRUE
tag-179	0.11591	0.296763	0.0945551	0	0.851335	-0.851335	1.70267	TRUE
Y10G11A.1	0.00722503	0.423358	0.00704225	0	0.854423	-0.854423	1.70885	TRUE
tbh-1	0.119161	0.332353	0.105705	0	0.903803	-0.903803	1.80761	TRUE
tdc-1	0.119161	0.332353	0.105705	0	0.903803	-0.903803	1.80761	TRUE
ahcy-1	0.0114716	0.503045	0.0388406	0	0.937007	-0.937007	1.87401	TRUE
biomass	0.125291	0.354361	0.110399	0	0.962302	-0.962302	1.9246	TRUE
tpk-1	0.125291	0.354361	0.110399	0	0.962302	-0.962302	1.9246	TRUE
pgs-1	0.125291	0.361937	0.110399	0	0.977362	-0.977362	1.95472	TRUE
B0361.8	0.138777	0.410858	0.120816	0	1.10679	-1.10679	2.21358	TRUE
F09E5.2	0.138777	0.410858	0.120816	0	1.10679	-1.10679	2.21358	TRUE
T26A5.4	0.138777	0.410858	0.120816	0	1.10679	-1.10679	2.21358	TRUE
Y60A3A.14	0.138777	0.410858	0.120816	0	1.10679	-1.10679	2.21358	TRUE
hpo-17	0.138777	0.410858	0.120816	0	1.10679	-1.10679	2.21358	TRUE
H43I07.3	0.138777	0.410858	0.112442	0	1.13203	-1.13203	2.26406	TRUE
K09E4.2	0.138777	0.410858	0.112442	0	1.13203	-1.13203	2.26406	TRUE
ZC513.5	0.138777	0.410858	0.112442	0	1.13203	-1.13203	2.26406	TRUE
								N-glycans:
